# Towards a universal spatial molecular atlas of the mouse brain

**DOI:** 10.1101/2024.05.27.594872

**Authors:** Yichun He, Hao Sheng, Hailing Shi, Wendy Xueyi Wang, Zefang Tang, Jia Liu, Xiao Wang

## Abstract

Spatially mapping a comprehensive brain at the single-cell level with molecular resolution is crucial for understanding its biological structure, mechanisms, and functions. Recent scalable spatial transcriptomics technologies^1-7^ have revolutionized our ability to examine millions of cells within the complex brain network, allowing for the generation of multiple mouse brain atlases that illuminate diverse transcriptomic and spatial cell types. However, despite enormous efforts, these spatial transcriptomics atlases still face challenges in providing a comprehensive brain representation: each atlas only captures a fraction of the vast cellular population of the brain and is limited in one or more aspects of spatial resolution, gene detection sensitivity, and gene throughput^8^. Here, we introduce FuseMap, a deep-learning-based framework for spatial transcriptomics that bridges single-cell or single-spot gene expression with spatial contexts and consolidates various gene panels across spatial transcriptomics atlases. By training on an extensive spatial transcriptomics atlas corpus of the mouse brain^1-7^, comprising over 18.6 million cells or spots and 26,665 genes from 434 tissue sections across seven datasets in a self-supervised way, FuseMap gains a fundamental understanding of cell identities and gene characteristics. We thus create a comprehensive molecular spatial reference atlas of the whole mouse brain with transcriptome-wide information, achieving multiple tasks including nomenclature harmonization of molecular cell types and tissue regions, identification of novel molecular brain regions, spatial gene imputation, targeted gene-panel selection, and region-specific cell-type interactions inference. Furthermore, the pretrained brain FuseMap model enables mapping new query data to the molecular spatial reference brain through transfer learning, allowing for automated cell and tissue annotations and replacing laborious and suboptimal manual annotations. Overall, we offer FuseMap as a novel computational framework for integration across various spatial transcriptomics platforms and provide a molecular common coordinate framework (molCCF) with pretrained FuseMap brain model for exploration of the brain molecular and cellular landscape with harmonized annotations and coordinates.
