## Supplementary Table 1 for "Towards a universal spatial molecular atlas of the mouse brain"

### Sheet: Sheet1
Dataset	Number of cells/spots	Number of genes	Technological platform	Description	Reference
Atlas 1	1091280	1022	STARmap PLUS	17 coronal sections and 3 sagittal sections, from 2 animals	[1]
Atlas 2	3940980	500	MERSCOPE	59 coronal sections, from 1 animal	[2]
Atlas 3	1735308	1122	MERFISH	68 coronal sections, from 1 animal	[3]
Atlas 3	6190162	1147	MERFISH	150 coronal sections and 25 sagittal sections, from 3 animals	[3]
Atlas 4	734696	483	MERSCOPE	9 brain slices (3 replicates of 3 coronal sections from matched locations with respect to bregma), from ≥1 animal	[4]
Atlas 5	127591	440	EEL-FISH	1 sagittal section, from 1 animal	[5]
Atlas 6	50140	25879	Stereo-seq	1 coronal section, from 1 animal	[6]
Atlas 7	4767483	whole transcriptome	Slide-seq V2	101 coronal sections, from 1 animal	[7]
Atlas 8	27998	160796	scRNA-seq	brain and spinal cord, from 34 animals	[34]
Query dataset 1	59165	5413	STARmap PLUS	1 coronal hemi-brain section	[57]
Query dataset 2	10726	256	MERFISH	2 coronal sections of the mouse primary motor cortex	[58]
Query dataset 3	20139	11750	Slide-seq V2	1 coronal section of the mouse olfactory bulb	[59]
Query dataset 4	19109	14376	Stereo-seq	1 coronal section of the mouse olfactory bulb	[6,60]
