## Supplementary Table 1 for "Towards a universal spatial molecular atlas of the mouse brain"

### Sheet: Main level tissue regions
Main level symbol	Color code	Description
CTX_1	2db72d	Cerebral cortex, dorsal part
LSX_HY_MB_HB	d3d3fc	Lateral septal complex, Hypothalamus, Midbrain, Hindbrain (Pons, Medulla)
CBX_1	FAF9D5	Cerebellar granule layer and Purkinje cell layer
STR	87CEFA	Striatum
OB_1	ffc388	Olfactory bulb inner layers (granule, mitral, etc)
FT	000080	Fiber tracts
L1_HPFmo_Mngs	8FBC8F	Cerebral cortex layer 1, hippocampal formation molecular layers of CA, and meninges
CTX_2	28182	Cerebral cortex, dorsal part
OB_2	b8722e	Olfactory bulb outer layers (glomerular, nerve layer, etc)
TH	ed9ea9	Thalamus
CBX_2	d0c831	Cerebellar molecular layers
H_VS	696969	Hebanula, Ventricle systems(choroid plexus, ventrical walls)
CTX_HIP_DG	8B008B	Hippocampal dentate gyrus
CTX_HIP_CA	FF00FF	CA1-3 of hippocampal formation
HY	c4b0d4	Two nuclei in the hypothalamus
MYdp	a98ebe	Medullar, dorsal-posterior part; Dorsal spinal cord
ENTm	2E8B57	Entorhinal area, medial part

### Sheet: Sublevel tissue regions
Original A1N labels	Original A1N symbol	FuseMap symbols	FuseMap labels	Description	Colors
OB_1-[MOBgr]	OB_1	OB_1	OB_1-[MOBgr]	Main olfactory bulb, granule layer	FFC388
OB_2-[OBmi]	OB_2	-	-	-	-
	OB_2	OB_2_1	OB_2_1-[AOBmi]	Accessory olfactory bulb, mitral layer	C00416
	OB_2	OB_2_2	OB_2_2-[MOBmi]	Main olfactory bulb, mitral layer	B8722E
OB_3-[AOBgr]	OB_3	OB_3	OB_3-[AOBgr]	Accessory olfactory bulb, granular layer	DD571C
OB_4-[OBgl]	OB_4	-	-	-	-
	OB_4	OB_4_1	OB_4_1-[AOBgl]	Accessory olfactory bulb, glomerular layer	FF8C00
	OB_4	OB_4_2	OB_4_2-[MOBgl]	Main olfactory bulb, glomerular layer	42455D
OB_5-[OBopl]	OB_5	OB_5	OB_5-[OBopl]	Main olfactory bulb, outer plexiform layer	FFEFD5
CTX_A_1-[L1m; HPFslm/sr/so]	CTX_A_1	CTX_A_1	CTX_A_1-[L1m; HPFslm/sr/so]	PL1, ILA1, DP1, TT1, OT1, PIR1, ACA1, RSP1, MO1, PRE1, POST1, Hippocampus non-granular layers	FFB6C1
CTX_A_2-[L1l]	CTX_A_2	CTX_A_2	CTX_A_2-[L1l]	MO1, VISC1, GU1, AI1, SS1, OT1, PIR1, COA1, RSP1, VIS1, PLTp1, AUD1, TR1, ENT1	B2D3C2
CTX_A_3-[L2/3]	CTX_A_3	-	-	-	-
	CTX_A_3	CTX_A_3_1	CTX_A_3_1-[L2/3]	Isocortex: ACA2/3, ORB2/3, MO2/3, SS2/3, VISC2/3, VIS2/3	FFD700
	CTX_A_3	CTX_A_3_2	CTX_A_3_2-[L2/3p]	Isocortex: TEa2/3, ECT2/3, PERI2/3	FD3DBB
	CTX_A_3	CTX_A_3_3	CTX_A_3_3-[ENTm2;ENTl2]	ENTm2, ENTl2	746944
CTX_A_4-[L2/3]	CTX_A_4	CTX_A_4	CTX_A_4-[L2/3]	TTd, TTv, ENTl2/3, PIR3, Anterior BLA, Posterior TEa-ECT-PERI2/3, Al2/3, Anterior PL2/3, Anterior ILA2/3, ORB2/3, Posterior RSPv2/3, GU2/3, DP2/3, PIR1/3 (boundary structure)	FCAE1E
CTX_A_5-[RSP2/3; PRE-POST1/2]	CTX_A_5	-	-	-	-
	CTX_A_5	CTX_A_5_1	CTX_A_5_1-[RSPd2/3]	Retrosplenial area (RSP), dorsal part, layer 2/3	3AA3F5
	CTX_A_5	CTX_A_5_2	CTX_A_5_2-[RSPv2/3]	RSP, ventral part, layer 2/3	347D70
	CTX_A_5	CTX_A_5_3	CTX_A_5_3-[PRE-POST1/2]	Presubiculum, postsubiculum, layer 1/2	414D02
	CTX_A_5	CTX_A_5_4	CTX_A_5_4-[PAR]	Parasubiculum	24B469
	CTX_A_5	CTX_A_5_5	CTX_A_5_5-[ENTm3; ENTl3]	ENTm3, ENTl3	0C49D0
CTX_A_6-[PL3/4; ACA3/4; MO3/4; RSP3/4]	CTX_A_6	CTX_A_6	CTX_A_6-[PL3/4; ACA3/4; MO3/4; RSP3/4]	Isocortex: PL3/4, ACA3/4, MO3/4, RSP3/4	DAC17C
CTX_A_7-[PL4/5; ACA4/5; MO4/5; AI4/5]	CTX_A_7	CTX_A_7	CTX_A_7-[PL4/5; ACA4/5; MO4/5; AI4/5]	Isocortex: PL4/5, ACA4/5, MO4/5, AI4/5	607D3B
CTX_A_8-[L4]	CTX_A_8	-	-	-	-
	CTX_A_8	CTX_A_8_1	CTX_A_8-[L4]	Isocortex: ORB4, MO4, VIS4, AUD4, TEa4, VISC4, PTLp4	ADFF2F
	CTX_A_8	CTX_A_8_2	CTX_A_8-[SS L4]	Isocortex: SS4	70019C
	CTX_A_8	CTX_A_8_3	CTX_A_8-[ENTm4,ENTl4]	ENTm4, ENTl4	1DCFEA
CTX_A_9-[L5a]	CTX_A_9	-	-	-	-
	CTX_A_9	CTX_A_9_1	CTX_A_9_1-[L5a]	Isocortex: PL-ILA-ORB5a, ACA5a, MO5a, SS5a, PTLp5a, Al5a, GU5a, VISC5a, AUD5a, VIS5a, TEa5a, ECT5a, PERI5a	56E356
	CTX_A_9	CTX_A_9_2	CTX_A_9_2-[ENTm3;ENTl3]	ENTm3, ENTl3	5512B0
CTX_A_10-[RSP5]	CTX_A_10	CTX_A_10	CTX_A_10-[RSP5]	RSP5	FDEFB2
CTX_A_11-[L6a]	CTX_A_11	CTX_A_11	CTX_A_11-[L6a]	MO6a, SS6a, GU6a, AI6a, AUD6a, PLTp6a, VIS6a	466D1D
CTX_A_12-[L6a]	CTX_A_12	CTX_A_12	CTX_A_12-[L6a]	MO6a, SS6a, GU6a, AI6a, AUD6a, PLTp6a, VIS6a	2DB72D
CTX_A_13-[RSP6; PRE-POST3]	CTX_A_13	-	-	-	-
	CTX_A_13	CTX_A_13_1	CTX_A_13_1-[RSP6]	RSP6	DAA520
	CTX_A_13	CTX_A_13_2	CTX_A_13_2-[SUB-sp]	SUB-sp	9842f5
	CTX_A_13	CTX_A_13_3	CTX_A_13_3-[PRE-POST3]	PRE3, POST3	0a5df7
	CTX_A_13	CTX_A_13_4	CTX_A_13_4-[ENTm6;ENTl6a]	ENTm6, ENTl6a	D19091
CTX_A_14-[ILA6]	CTX_A_14	CTX_A_14	CTX_A_14-[ILA6]	ILA6	3DED97
CTX_A_15-[L6b; Fbr]	CTX_A_15	CTX_A_15	CTX_A_15-[L6b; Fbr]	Isocortex: ACA6a, PL-ILA-ORB6a, MO6a, SS6a, Al6a, VIS6a, ECT6a, AUD6a, GU-VISC6a, TEa-ECT-PERI6a, RSP6a, ENT6a; Cortical subplate: CLA; Fiber tract	c0f0d7
CTX_A_16-[CLA; EP]	CTX_A_16	-	-	-	-
	CTX_A_16	CTX_A_16_1	CTX_A_16_1-[CLA]	Claustrum	3371FD
	CTX_A_16	CTX_A_16_2	CTX_A_16_2-[EPd]	Endopiriform nucleus, dorsal part	798E46
	CTX_A_16	CTX_A_16_3	CTX_A_16_3-[Epv;ENTm5]	Endopiriform nucleus, ventral part; Entorhinal area, medial part, dorsal zone, layer 5/6	D8AC74
	CTX_A_16	CTX_A_16_4	CTX_A_16_4-[ENTl5]	Entorhinal area, lateral part, layer 5	396414
CTX_B_1-[PIR2]	CTX_B_1	-	-	-	-
	CTX_B_1	CTX_B_1_1	CTX_B_1_1-[PIR1]	Piriform area molecular layer	1ED1A0
	CTX_B_1	CTX_B_1_2	CTX_B_1_2-[TR2]	Postpiriform transition area, layers 2	3A86C0
CTX_B_2-[PIR3]	CTX_B_2	-	-	-	-
	CTX_B_2	CTX_B_2_1	CTX_B_2_1-[PIR3]	Piriform area, polymorph layer	FEC5E5
	CTX_B_2	CTX_B_2_2	CTX_B_2_2-[AON1]	Anterior olfactory nucleus, layer 1	F33C78
CTX_B_3-[AON1; TTv1; PIR2]	CTX_B_3	-	-	-	-
	CTX_B_3	CTX_B_3_1	CTX_B_3_1-[AON2]	Anterior olfactory nucleus, layer 2	BDB76B
	CTX_B_3	CTX_B_3_2	CTX_B_3_2-[PIR2l]	Piriform area, pyramidal layer, lateral part	8C7424
	CTX_B_3	CTX_B_3_3	CTX_B_3_3-[PIR2m]	Piriform area, pyramidal layer, medial part	EBC034
CTX_B_4-[AONm]	CTX_B_4	CTX_B_4	CTX_B_4-[AONm]	Anterior olfactory nucleus, medial part	556B2F
CTX_B_5-[ILA; ENTl]	CTX_B_5	-	-	-	-
	CTX_B_5	CTX_B_5_1	CTX_B_5_1-[ILA2/3]	Infralimbic area, layer 2/3	5FE0DD
	CTX_B_5	CTX_B_5_2	CTX_B_5_2-[PL2/3]	PL2/3 Prelimbic area, layer 2/3	3666AF
	CTX_B_5	CTX_B_5_3	CTX_B_5_3-[ENTl]	Entorhinal area, lateral part	1E8085
	CTX_B_5	CTX_B_5_4	CTX_B_5_4-[ENTm]	Entorhinal area, medial part, dorsal zone	00ff00
CTX_B_6-[ENTm2/3]	CTX_B_6	CTX_B_6	CTX_B_6-[ENTm2/3]	Entorhinal area, medial part, Layer2/3	74B72E
CTX_B_7-[ENTm4/5/6]	CTX_B_7	CTX_B_7	CTX_B_7-[ENTm4/5/6]	Entorhinal area, medial part, Layer4/5/6	234F1E
CTX_B_8-[SUBsr; BLA]	CTX_B_8	-	-	-	-
	CTX_B_8	CTX_B_8_1	CTX_B_8_1-[SUBsr]	Subiculum, stratum radiatum;	A78A73
	CTX_B_8	CTX_B_8_2	CTX_B_8_2-[BLA]	Basolateral amygdalar nucleus	70019C
	CTX_B_8	CTX_B_8_3	CTX_B_8_3-[ENTm]	ENTm	776350
CTX_B_9-[SUBsp]	CTX_B_9	CTX_B_9	CTX_B_9-[SUBsp]	Subiculum, pyramidal layer	8FBC8F
CTX_B_10-[COAp]	CTX_B_10	CTX_B_10	CTX_B_10-[COAp]	Cortical amygdalar area	98BF64
CTX_B_11-[PA]	CTX_B_11	CTX_B_11	CTX_B_11-[PA]	Posterior amygdalar nucleus	66CDAA
CTX_B_12-[LA]	CTX_B_12	CTX_B_12	CTX_B_12-[LA]	Lateral amygdalar nucleus	3A5311
CTX_HIP_1-[DGd-sg]	CTX_HIP_1	CTX_HIP_1	CTX_HIP_1-[DGd-sg]	Dentate gyrus, dorsal part, granule cell layer	9E7BB3
CTX_HIP_2-[DGv-sg]	CTX_HIP_2	CTX_HIP_2	CTX_HIP_2-[DGv-sg]	Dentate gyrus, ventral part, granule cell layer	8B008B
CTX_HIP_3-[DGmo/po]	CTX_HIP_3	CTX_HIP_3	CTX_HIP_3-[DGmo/po]	Dentate gyrus, molecular layer	DDA0DD
CTX_HIP_4-[CA1sp]	CTX_HIP_4	CTX_HIP_4	CTX_HIP_4-[CA1sp]	CA1, pyramidal layer	9400D3
CTX_HIP_5-[CA3sp]	CTX_HIP_5	-	-	-	-
	CTX_HIP_5	CTX_HIP_5	CTX_HIP_5-[CA3sp]	CA3, pyramidal layer	C71585
	CTX_HIP_5	CTX_HIP_7	CTX_HIP_7-[DG-po]	Dentate gyrus, polymorph layer	5F7B08
CTX_HIP_6-[CA2sp; IG; FC]	CTX_HIP_6	CTX_HIP_6	CTX_HIP_6-[CA2sp; IG; FC]	CA2, pyramidal layer; Induseum griseum; Fasciola cinerea	FF00FF
CBX_1-[CBXd-gr]	CBX_1	CBX_1	CBX_1-[CBXd-gr]	Cerebellar cortex, granular layer	D481A0
CBX_2-[CBXpu]	CBX_2	CBX_2	CBX_2-[CBXpu]	Cerebellar cortex, purkinje layer	CFB407
CBX_3-[CBXv-gr]	CBX_3	CBX_3	CBX_3-[CBXv-gr]	Cerebellum cortex, Granule layer, ventral	72AAF4
CBX_4-[CBXmo]	CBX_4	CBX_4	CBX_4-[CBXmo]	Cerebellar cortex, molecular layer	D0C831
CNU_1-[STRd-al]	CNU_1	CNU_1	CNU_1-[STRd-al]	Caudoputamen, anterolateral part	ADD8E6
CNU_2-[STRd-pm]	CNU_2	CNU_2	CNU_2-[STRd-pm]	Caudoputamen, posteromedial part	00BFFF
CNU_3-[STRv-al; STR-periV]	CNU_3	CNU_3	CNU_3-[STRv-al; STR-periV]	Nucleus accumbens, anterolateral part	87CEFA
CNU_4-[STRv-pm; CEAl]	CNU_4	CNU_4	CNU_4-[STRv-pm; CEAl]	Nucleus accumbens, posteromedial part	6495ED
CNU_5-[STRv-OT]	CNU_5	CNU_5	CNU_5-[STRv-OT]	Olfactory tubercle	52B2BF
CNU_6-[STRv-isl]	CNU_6	-	-	-	-
	CNU_6	CNU_6_1	CNU_6_1-[STRv-isl-L]	Islands of Calleja, lateral	1343AC
	CNU_6	CNU_6_2	CNU_6_2-[STRv-isl-M]	Islands of Calleja, medial	11CDB3
CNU_7-[STRv-Foxp2(+)]	CNU_7	CNU_7	CNU_7-[STRv-Foxp2(+)]	Striatum, Foxp high	1F76B3
CNU_8-[LS; CEA]	CNU_8	-	-	-	-
	CNU_8	CNU_8_1	CNU_8_1-[LSc]	Lateral septal nucleus, caudal (caudodorsal) part	D706D0
	CNU_8	CNU_8_2	CNU_8_2-[LSr]	Lateral septal nucleus, rostral (rostroventral) part	F53491
	CNU_8	CNU_8_3	CNU_8_3-[CEAc]	Central amygdalar nucleus, capsular part	7197B2
	CNU_8	CNU_8_4	CNU_8_4-[CEAm]	Central amygdalar nucleus, medial part	7E23AD
CNU_9-[MEA; BMA; COAa]	CNU_9	-	-	-	-
	CNU_9	CNU_9_1	CNU_9_1-[MEA]	Medial amygdala nucleus	8BE793
	CNU_9	CNU_9_2	CNU_9_2-[BMA;COAa]	Basomedial amygdalar nucleus; Cortical amygdalar area, anterior part	9C4D00
CNU_10-[MEA-Cartpt(+)]	CNU_10	CNU_10	CNU_10-[MEA-Cartpt(+)]	Medial amydalar nucleus, Cartpt high	B0FC38
CNU_11-[PALv; PALm]	CNU_11	-	-	-	-
	CNU_11	CNU_11_1	CNU_11_1-[MSC]	Pallidium, medial region, Medial septal complex	2929f0
	CNU_11	CNU_11_2	CNU_11_2-[PALv]	Pallidum, ventral region	ff9933
CNU_12-[TRS]	CNU_12	CNU_12	CNU_12-[TRS]	Pallidium, medial region, Triangular nucleus of septum	28182
CNU_13-[IA; SEZ]	CNU_13	-	-	-	-
	CNU_13	CNU_13_1	CNU_13_1-[SEZ]	Subependymal zone;	696969
	CNU_13	CNU_13_2	CNU_13_2-[IA]	Intercalated amygdalar nucleus	3704FC
FT_1-[FB enriched]	FT_1	FT_1	FT_1-[FB enriched]	fiber tracts, forebrain	000080
FT_2-[HB enriched]	FT_2	FT_2	FT_2-[HB enriched]	fiber tracts, hindbrain	a19b27
FT_3-[sptV; sctv]	FT_3	FT_3	FT_3-[sptV; sctv]	spinal tract of the trigeminal nerve, ventral spinocerebellar tract	945525
FT_4-[onl]	FT_4	FT_4	FT_4-[onl]	olfactory nerve layer of main olfactory bulb	2F4F4F
VS_1-[VW]	VS_1	VS_1	VS_1-[VW]	Ventricular wall	29021A
VS_2-[chpl]	VS_2	VS_2	VS_2-[chpl]	choroid plexus	0000FF
VS_3-[SCO]	VS_3	VS_3	VS_3-[SCO]	Subcommissural organ	8B4513
MNG_1-[Meninges]	MNG_1	MNG_1	MNG_1-[Meninges]	Meninges	022D36
TH_1-[RT]	TH_1	TH_1	TH_1-[RT]	Reticular nucleus of the thalamus	C95B0C
TH_2-[THl]	TH_2	-	-	-	-
	TH_2	TH_2_1	TH_2_1-[THl]	Thalamus, lateral	FFA07A
	TH_2	TH_2_2	TH_2_2-[LP]	Lateral posterior nucleus of the thalamus	0E2AF9
TH_3-[THm]	TH_3	TH_3	TH_3-[THm]	Thalamus, medium	FC4C4E
TH_4-[THm]	TH_4	-	-	-	-
	TH_4	TH_4_1	TH_4_1-[THm]	Thalamus, medium	ED9EA9
	TH_4	TH_4_2	TH_4_2-[AV]	Anteroventral nucleus of thalamus	1E95AE
TH_5-[THpm]	TH_5	-	-	-	-
	TH_5	TH_5_1	TH_5_1-[AD]	Anterodorsal nucleus	E6D490
	TH_5	TH_5_2	TH_5_2-[PF]	Parafascicular nucleus	4F8F82
TH_6-[RE]	TH_6	TH_6	TH_6-[RE]	Thalamus, nucleus of reunies	FF7F0E
TH_7-[LH]	TH_7	TH_7	TH_7-[LH]	Lateral Habenula	faafd9
TH_8-[MHv]	TH_8	TH_8	TH_8-[MHv]	Medial Habenula, ventral	FF4500
TH_9-[MHd]	TH_9	TH_9	TH_9-[MHd]	Medial Habenula, dorsal	BE5504
HY_1-[SFO]	HY_1	HY_1	HY_1-[SFO]	Subfornical organ	F2688A
HY_2-[HYam]	HY_2	HY_2	HY_2-[HYam]	Hypothalamus, anteromedial boundary	B57395
HY_3-[LHA-Pmch(+)]	HY_3	HY_3	HY_3-[LHA-Pmch(+)]	Hypothalamus, posterolateral part	541E1B
HY_4-[TM]	HY_4	HY_4	HY_4-[TM]	Tuberomammillary nucleus	CB6373
HY_5-[VMH]	HY_5	HY_5	HY_5-[VMH]	Ventromedial hypothalamic nucleus	800000
HY_6-[DMH]	HY_6	HY_6	HY_6-[DMH]	Dorsomedial nucleus of the hypothalamus, medial part	9A7B4F
HY_7-[PeF]	HY_7	HY_7	HY_7-[PeF]	Lateral hypothalamic area	80471C
HY_8-[ARH]	HY_8	HY_8	HY_8-[ARH]	Arcuate hypothalamic nucleus	8C444F
HY_9-[PM]	HY_9	HY_9	HY_9-[PM]	Premammillary nucleus	C3857B
HY_10-[MM]	HY_10	HY_10	HY_10-[MM]	Medial mammillary nucleus	C74E39
HY_11-[PVH]	HY_11	HY_11	HY_11-[PVH]	Paraventricular hypothalamic nucleus	900D09
HY_12-[SCH]	HY_12	HY_12	HY_12-[SCH]	Suprachiasmatic nucleus	FF0000
MB_P_MY_1-[PAGd; HYpm; HYal]	MB_P_MY_1	MB_P_MY_1	MB_P_MY_1-[PAGd; HYpm; HYal]	Periaqueductal gray, dorsal part; Hypothalamus, posteromedial part	CBA2C9
MB_P_MY_2-[SC; PCG]	MB_P_MY_2	MB_P_MY_2	MB_P_MY_2-[SC; PCG]	Superior colliculus; Pontine central gray	AD6BEB
MB_P_MY_3-[IC]	MB_P_MY_3	MB_P_MY_3	MB_P_MY_3-[IC]	Inferior colliculus	BA55D3
MB_P_MY_4-[EW]	MB_P_MY_4	MB_P_MY_4	MB_P_MY_4-[EW]	Edinger-Westphal nucleus	573974
MB_P_MY_5-[PALd; ZI; P; MYa]	MB_P_MY_5	MB_P_MY_5	MB_P_MY_5-[PALd; ZI; P; MYa]	Globus pallidus; Zona incerta; Pons; Medulla, anterior part	D3D3FC
MB_P_MY_6-[MYp]	MB_P_MY_6	MB_P_MY_6	MB_P_MY_6-[MYp]	Medulla, posterior part	BABAFC
MB_P_MY_7-[PSV; SPVC]	MB_P_MY_7	MB_P_MY_7	MB_P_MY_7-[PSV; SPVC]	Principal sensory nucleus of the trigeminal; Spinal nucleus of the trigeminal, caudal part	9C9CFE
MB_P_MY_8-[Spp1(+)]	MB_P_MY_8	-	-	-	-
	MB_P_MY_8	MB_P_MY_8_1	MB_P_MY_8_1-[VCO]	Ventral cochlear nucleus	7A3F77
	MB_P_MY_8	MB_P_MY_8_2	MB_P_MY_8_2-[TRN]	Tegmental reticular nucleus	F25278
	MB_P_MY_8	MB_P_MY_8_3	MB_P_MY_8_3-[PG]	Pontine gray	63682B
MB_P_MY_9-[STN; SNr; MV]	MB_P_MY_9	MB_P_MY_9	MB_P_MY_9-[STN; SNr; MV]	Subthalamic nucleus; Substantia nigra, reticular part; Medial vestibular nucleus	6C6CFC
MB_P_MY_10-[Pm; MYm]	MB_P_MY_10	MB_P_MY_10	MB_P_MY_10-[Pm; MYm]	Nucleus raphe magnus; Nucleus raphe obscurus; Nucleus raphe pallidus; Dorsal tegmental nucleus; Superior central nucleus raphe	FA86C4
MB_P_MY_11-[IO]	MB_P_MY_11	MB_P_MY_11	MB_P_MY_11-[IO]	Inferior olivary complex	A50B5E
MB_P_MY_12-[MYd-Ebf3(+)]	MB_P_MY_12	MB_P_MY_12	MB_P_MY_12-[MYd-Ebf3(+)]	Medulla, dorsal part, Ebf high	A98EBE
MB_P_MY_13-[VTA; SNc; RR]	MB_P_MY_13	MB_P_MY_13	MB_P_MY_13-[VTA; SNc; RR]	Ventral tegmental area; Substantia nigra, compact part; Midbrain reticular nucleus, retrorubral area	D282A3
MB_P_MY_14-[IPN]	MB_P_MY_14	MB_P_MY_14	MB_P_MY_14-[IPN]	Interpeduncular nucleus, rostral	311465
MB_P_MY_15-[IPN]	MB_P_MY_15	MB_P_MY_15	MB_P_MY_15-[IPN]	Interpeduncular nucleus, rostral	7F52A9
MB_P_MY_16-[LC]	MB_P_MY_16	MB_P_MY_16	MB_P_MY_16-[LC]	Locus ceruleus	82EEFD
MB_P_MY_17-[VII; V; III]	MB_P_MY_17	MB_P_MY_17	MB_P_MY_17-[VII; V; III]	Facial motor nucleus; Motor nucleus of trigeminal; Oculomotor nucleus	4040B8
MB_P_MY_18-[PPN; NTS]	MB_P_MY_18	MB_P_MY_18	MB_P_MY_18-[PPN; NTS]	Pedunculopontine nucleus; Nucleus of the solitary tract	0C677E
MB_P_MY_19-[NTS-Phox2b(+)]	MB_P_MY_19	MB_P_MY_19	MB_P_MY_19-[NTS-Phox2b(+)]	Nucleus of the solitary tract, Phox2b hight	E7C27D
MB_P_MY_20-[PAGpv]	MB_P_MY_20	MB_P_MY_20	MB_P_MY_20-[PAGpv]	Periaqueductal gray, posteroventral part	D6B85A
MB_P_MY_21-[DR]	MB_P_MY_21	-	-	-	-
	MB_P_MY_21	MB_P_MY_21_1	MB_P_MY_21_1-[MY-sat]	Medulla, behavioral state related	03BE22
	MB_P_MY_21	MB_P_MY_21_2	MB_P_MY_21_2-[DR]	Dorsal nucleus raphe	7F6F6C
